# Selection, biophysical and structural analysis of synthetic nanobodies that effectively neutralize SARS-CoV-2

**DOI:** 10.1101/2020.06.23.165415

**Authors:** Tânia F. Custódio, Hrishikesh Das, Daniel J Sheward, Leo Hanke, Samuel Pazicky, Joanna Pieprzyk, Michèle Sorgenfrei, Martin Schroer, Andrey Gruzinov, Cy Jeffries, Melissa Graewert, Dmitri Svergun, Nikolay Dobrev, Kim Remans, Markus A. Seeger, Gerald M McInerney, Ben Murrell, B. Martin Hällberg, Christian Löw

## Abstract

The coronavirus SARS-CoV-2 is the cause of the ongoing COVID-19 pandemic. Therapeutic neutralizing antibodies constitute a key short-to-medium term approach to tackle COVID-19. However, traditional antibody production is hampered by long development times and costly production. Here, we report the rapid isolation and characterization of nanobodies from a synthetic library, known as sybodies (Sb), that target the receptor-binding domain (RBD) of the SARS-CoV-2 spike protein. Several binders with low nanomolar affinities and efficient neutralization activity were identified of which Sb23 displayed high affinity and neutralized pseudovirus with an IC_50_ of 0.6 µg/ml. A cryo-EM structure of the spike bound to Sb23 showed that Sb23 binds competitively in the ACE2 binding site. Furthermore, the cryo-EM reconstruction revealed a novel conformation of the spike where two RBDs are in the ‘up’ ACE2-binding conformation. The combined approach represents an alternative, fast workflow to select binders with neutralizing activity against newly emerging viruses.
