## Supplementary Table for "Selection, biophysical and structural analysis of synthetic nanobodies that effectively neutralize SARS-CoV-2"

### Sheet: Sup. Fig 1
					Sybody	Sequence
					1	QVQLVESGGGLVQAGGSLRLSCAASGFPVNTSEMAWYRQAPGKEREWVAAIESSGDETYYADSVKGRFTISRDNAKNTVYLQMNSLKPEDTAVYYCYVYVGGSYLGQGTQVTVS
					2	QVQLVESGGGLVQAGGSLRLSCAASGFPVSNEEMTWYRQAPGKEREWVAAIASNGNQTEYADSVKGRFTISRDNAKNTVYLQMNSLKPEDTAVYYCYVYVGASYIGQGTQVTVS
					3	QVQLVESGGGLVQAGGSLRLSCAASGFPVSHTEMTWYRQAPGKEREWVAAIESQGVYTHYADSVKGRFTISRDNAKNTVYLQMNSLKPDDTAVYYCYVYVGGGYIGQGTQVTVS
					4	QVQLVESGGGLVQAGGSLRLSCAASGFPVNGFNMEWYRQAPGKEREWVAAITSEGNYTYYADSVKGRFTISRDNAKNTVYLQMNSLKPEDTAVYYCYVYVGQSYIGQGTQVTVS
					5	QVQLVESGGGLVQAGGSLRLSCAASGFPVAQQEMTWYRQAPGKEREWVAAISSIGSITHYADSVKGRFTISRDNAKNTVYLQMNSLKPEDTAVYYCYVYVGASYIGQGTQVTVS
					6	QVQLVESGGGLVQAGGSLRLSCAASGFPVNHTRMYWYRQAPGKEREWVAAIQSHGQNTFYADSVKGRFTISRDNAKNTVYLQMNSLKPEDTAVYYCYVWVGNQYWGQGTQVTVS
					7	QVQLVESGGGLVQAGGSLRLSCAASGFPVNAEEMEWYRQAPGKEREWVAAISSSGDWTYYADSVKGRFTISRDNAKNTVYLQMNSLKPEDTAVYYCLVYVGSTYIGQGTQVTVS
					8	QVQLVESGGGLVQAGGSLRLSCAASGFPVKSYEMEWYRQAPGKEREWVAAISSYGEYTEYADSVKGRFTISRDNAKNTVYLQMNSLKPEDTAVYYCYVWVGDSYLGQGTQVTVS
					9	QVQLVESGGGLVQAGGSLRLSCAASGFPVGQQHMYWYRQAPGKEREWVAAIYSYGHITKYADSVKGRFTISRDNAKNTVYLQMNSLKPEDTAVYYCWVYVGDYYEGQGTQVTVS
					10	QVQLVESGGGLVQAGGSLRLSCAASGFPVESAEMEWYRQAPGKEREWVAAITSQGTITEYADSVKGRFTISRDNAKNTVYLQMNSLKPEDTAVYYCYVYVGASYIGQGTQVTVS
					11	QVQLVESGGGLVQAGGSLRLSCAASGFPVRTENMHWYRQAPGKEREWVAAIYSFGATMLYADSVKGRFTISRDNAKNTVYLQMNSLKPEDTAVYYCAVNVGEWYEGQGTQVTVS
					12	QVQLVESGGGLVQAGGSLRLSCAASGFPVQLYWMEWYRQAPGKEREWVAAITSDGDYTEYADSVKGRFTISRDNAKNTVYLQMNSLKPEDTAVYYCYVKVGEWYYGQGTQVTVS
					13	QVQLVESGGGLVQAGGSLRLSCAASGFPVENYYMRWYRQAPGKEREWVAAIESSGAETRYADSVKGRFTISRDNAKNTVYLQMNSLKPEDTAVYYCYVVVGWGYAGQGTQVTVS
					14	QVQLVESGGGLVQAGGSLRLSCAASGFPVATAEMVWYRQAPGKEREWVAAIMSAGQETEYADSVKGRFTISRDNAKNTVYLQMNSLKPEDTAVYYCYVWVGKSYIGQGTQVTVS
					15	QVQLVESGGGLVQAGGSLRLSCAASGFPVYEHYMRWYRQAPGKEREWVAAIQSHGNHTAYADSVKGRFTISRDNAKNTVYLQMNSLKPEDTAVYYCFVVVGNGYTGQGTQVTVS
					16	QVQLVESGGGLVRAGGSLRLSCAASGFPVASQEMTWYRQAPGKEREWVAAISSSGRQTEYADSVKGRFTISRDNAKNTVYLQMNSLKPEDTAVYYCYVYVGGSYIGQGTQVTVS
					17	QVQLVESGGGLVQAGGSLRLSCAASGFPVKASEMEWYRQAPGKEREWVAAIASIGYNTYYADSVKGRFTISRDNAKNTVYLQMNSLKPEDTAVYYCLVYVGATYIGQGTQVTVS
					18	QVQLVESGGGLVQAGGSLRLSCAASGFPVDYKSMWWYRQAPGKEREWVAAIDSAGDTTTYADSVKGRFTISRDNAKNTVYLQMNSLKPEDTAVYYCTVWVGTTYTGQGTQVTVS
					19	QVQLVESGGGLVQAGGSLRLSCAASGFPVYNEEMTWYRQAPGKEREWVAAIASYGRLTEYADSVKGRFTISRDNAKNTVYLQMNSLKPEDTAVYYCYVYVGQSYIGQGTQVTVS
					21	QVQLVESGGGLVQAGGSLRLSCAASGFPVKESEMTWYRQARGKEREWVAAINSHGMTTHYADSVKGRFTISRDNAKNTVYLQMNSLKPEDTAVYYCYVYVGGSYIGQGTQVTVS
					22	QVQLVESGGGLVQAGGSLRLSCAASGFPVNHYEMEWYRQAPGREREWVAAIMDSTGYETAYADSVKGRFTISRDNAKNTVYLQMNSLKPEDTAVYYCYVYVGASYIGQGTQVTVS
					23	QVQLVESGGGLVQAGGSLRLSCAASGFPVESENMHWYRQAPGKEREWVAAIYSTGGWTLYADSVKGRFTISRDNAKNTVYLQMNSLKPEDTAVYYCAVQVGYWYEGQGTQVTVS
					24	QVQLVESGGGLVQAGGSLRLSCAASGFPVSTAEMEWYRQAPGKEREWVAAISSSGTWTYYADSVKGRFTISRDNAKNTVYLQMNSLKPEDTAVYYCYVWVGSSYLGQGTQVTVS
					25	QVQLVESGGGLVQAGGSLRLSCAASGFPVESTEMTWYRQAPGKEREWVAAIESEGHGTEYADSVKGRFTISRDNAKNTVYLQMNSLKPEDTAVYYCYVYVGAGYIGQGTQVTVS
					26	QVQLVESGGGLVQAGGSLRLSCAASGFPVGQENMHWYRQAPGKEREWVAAIYSYGNFTLYADSVKGRFTISRDNAKNTVYLQMNSLKPEDTAVYYCEVXVGVWYAGLGTQVTVS
					27	QVQLVESGGGLVQAGGSLRLSCAASGFPVKASEMVWYRQAPGKEREWVAAILSQGHATEYADSVKGRFTISRDNAKNTVYLQMNSLKPEDTAVYYCYVWVGRSYIGQGTQVTVS
					28	QVQLVESGGGLVQAGGSLRLSCAASGFPVYSAEMEWYRQAPGKEREWVAAISSYGTNTYYADSVKGRFTISRDNAKNTVYLQMNSLKPEDTAVYYCYVYVGSSYIGQGTQVTVS
					29	QVQLVESGGGLVQAGGSLRLSCAASGFPVHYTYMRWYRQAPGKEREWVAAIKSYGQHTTYADSVKGRFTISRDNAKNTVYLQMNSLKPEDTAVYYCEVVGETYRGQGTQVTVS
					30	QVQLVESGGGLVQAGGSLRLSCAASGFPVWYKEMEWYRQAPGKEREWVAAITSAGHHTYYADSVKGRFTISRDNAKNTVYLQMNSLKPEDTAVYYCYVYVGESYIGQGTQVTVS
					31	QVQLVESGGGLVQAGGSLRLSCAASGFPVWSAEMTWYRQAPGKEREWVAAINSHGRITEYADSVKGRFTISRDNAKNTVYLQMNGLKPEDTAVYYCYVYVGKSYIGQGTQVTVS
					32	QVQLVESGGGLVQAGGSLRLSCAASGFPVAHKSMWWYRQAPGKEREWVAAIESTGDTTRYADSVKGRFTISRDNAKNTVYLQMNSLKPEDTAVYYCVVWVGEVYRGQGTQVTVS
					33	QVQLVESGGGLVQAGGSLRLSCAASGFPVKTAEMEWYRQAPGKEREWVAAISSTGKSTFYADSVKGRFTISRDNAKNTVYLQMNSLKPEDTAVYYCHVYVGRTYIGQGTQVTVS
					34	QVQLVESGGGLVQAGGSLRLSCAASGFPVAYYEMEWYRQAPGKEREWVAAITSSGVSTYYADSVKGRFTISRDNAKNTVYLQMNSLKPEDTAVYYCYVFVGXXYIGQGTQVTVS
					35	QVQLVESGGGLVQAGGSLRLSCAASGFPVNYTIMFWYRQAPGKEREWVAAIKSTGEHTLYADSVKGRFTISRDNAKNTVYLQMNSLKPEDTAVYYCNVKDAGQGWQEYDYWGQGTQVTVS
					36	QVQLVESGGGLVQAGGSLRLSCAASGFPVEWKHMTWYRQAPGKEREWVAAIASTGAYTHYADSVKGRFTISRDNAKNTVYLQMNSLKPEDTAVYYCNVKDWGSKTTYYDYWGQGTQVTVS
					37	QVQLVESGGGLVQAGGSLRLSCAASGFPVYNTWMEWYRQAPGKEREWVAAITSYGFHTYYADSVKGRFTISRDNAKNTVYLQMNSLKPEDTAVYYCNVKDEGNTTAYYDYWGQGTQVTVS
					38	QVQLVESGGGLVQAGGSLRLSCAASGFPVYWAHMTWYRQAPGKEREWVAAIVSSGAYTAYADSVKGRFTISRDNAKNTVYLQMNSLKPEDTAVYYCNVKDFGTQEHYYDYWGQGTQVTVS
					39	QVQLVESGGGPVQAGGSLRLSCAASGFPVMWSHMHWYRQAPGKEREWVAAIVSYGAYTIYADSVKGRFTISRDNAKNTVYLQMNSLKPEDTAVYYCNVKDFGGYRYYYDYWGQGTQVTVS
					40	QVQLVESGGGLVQAGGSLRLSCAASGFPVQGTWMEWYRQAPGKEREWVAAITSVGYRTYYADSVKGRFTISRDNAKNTVYLQMNSLKPEDTAVYYCNVKDEGAIAKNYDYWGQGTQVTVS
					41	QVQLVESGGGLVQAGGSLRLSCAASGFPVEHQHMHWYRQAPGKEREWVAAIVSTGHYTIYADSVKGRFTISRDNAKNTVYLQMNSLKPEDTAVYYCNVKDWGDTSQYYDYWGQGTQVTVS
					42	QVQLVESGGGLVQAGGSLRLSCAASGFPVYNTWMEWYRQAPGKEREWVAAITSWGFKTYYADSVKGRFTISRDNAKNTVYLQMNSLKPEDTAVYYCNVKDEGYTGYYYDYWGQGTQVTVS
					43	QVQLVESGGGLVQAGGSLRLSCAASGFPVEWTHMHWYRQAPGKEREWVAAIASSGAYTVYADSVKGRFTISRDNAKNTVYLQMNSLKPEDTAVYYCNVKDWGSQDRYYDYWGQGTQVTVS
					44	QVQLVESGGGLVQAGGSLRLSCAASGFPVERKHMLWYRQSPGKEREWVAAIVSYGNYTTYADSVKGRFTISRDNAKNTVYLQMNSLKPEDTAVYYCNVKDHGFNTVLYDYWGQGTQVTVS
					45	QVQLVESGGGLVQAGGSLRLSCAASGFPVAGTWMEWYRQAPGKEREWVAAITSYGYRTYYADSVKGRFTISRDNAKNTVYLQMNSLKPEDTAVYYCNVKDEGKSSQVYDYWGQGTQVTVS
					46	QVQLVESGGGLVQAGGSLRLSCAASGFPVNYTIMFWYRKAPGKEREWVAAIKSHGATTLYADSVKGRFTISRDNAKNTVYLQMNSLKPEDTAVYYCNVKDVGNDQKSYDYWGQGTQVTVS
					47	QVQLVESGGGLVQAGGSLRLSCAASGFPVVWAHMHWYRQAPGKEREWVAAITSEGAHTIYADSVKGRFTISRDNAKNTVYLQMNSLKPEDTAVYYCNVKDWGTYSTYYDYWGQGTQVTVS
					48	QVQLVESGGGLVQAGGSLRLSCAASGFPVAHWWMEWYRQAPGKEREWVAAIFSEGNWTHYADSVKGRFTISRDNAKNTVYLQMNSLKPEDTAVYYCNVKDTGATQFAYDYWGQGTQVTVS
					49	QVQLVESGGGLVQAGGSLRLSCAASGFPVHYTHMHWYRQAPGKEREWVAAIASSGAYTVYADSVKGRFTISRDNAKNTVYLQMNSLKPEDTAVYYCNVKDWGTYNTYYDYWGQGTQVTVS
					50	QVQLVESGGGLVQAGGSLRLSCAASGFPVQYEHMHWYRQAPGKEREWVAAIVSEGAYTHYADSVKGRFTISRDNAKNTVYLQMNSLKPEDTAVYYCNVKDWGWLAQYYDYWGQGTQVTVS
					51	QVQLVESGGGLVQAGGSLRLSCAASGFPVKETWMHWYRQAPGKEREWVAAITSFGYKTYYADSVKGRFTISRDNAKNTVYLQMNSLKPEDTAVYYCNVKDAGDVTHQYDYWGQGTQVTVS
					52	QVQLVESGGGLVQAGGSLRLSCAASGFPVNYNWMEWYRQAPGKEREWVAAITSWGYKTYYADSVKGRFTISRDNAKNTVYLQMNSLKPEDTAVYYCNVKDEGMWQHYYDYWGQGTQVTVS
					53	QVQLVESGGGLVQAGGSLRLSCAASGFPVYATVMHWYRQAPGKEREWVAAIYSTGMWTLYADSVKGRFTISRDNAKNTVYLQMNSLKPEDTAVYYCNVKDEGYDYYYYDYWGQGTQVTVS
					54	QVQLVESGGGLVQAGGSLRLSCAASGFPVWNTWMEWYRQAPGKEREWVAAITSYGFKTYYADSVKGRFTISRDNAKNTVYLQMNSLKPEDTAVYYCNVKDEGNSQSHYDYWGQGTQVTVS
					56	QVQLVESGGGLVQAGGSLRLSCAASGFPVEMWSMEWYRQAPGKEREWVAAIMSFGYQTWYADSVKGRFTISRDNAKNTVYLQMNSLKPEDTAVYYCNVKDAGNSKALYDYWGQGTQVTVS
					57	QVQLVESGGGLVQAGGSLRLSCAASGFPVEHDHMHWYRQAPGKEREWVAAIVSQGAYTVYADSVKGRFTISRDNAKNTVYLQMNSLKPEDTAVYYCNVKDWGRAGARYDYWGQGTQVTVS
					58	QVQLVESGGGLVQAGGSLRLSCAASGFPVDAAWMEWYRQAPGKEREWVAAITSYGYRTYYADSVKGRFTISRDNAKNTVYLQMNSLKPEDTAVYYCNVKDMDRWRTTYDYWGQGTQVTVS
					60	QVQLVESGGGLVQAGGSLRLSCAASGFPVVAWQMTWYRQAPGKEREWVAAIRSFGVSTHYADSVKGRFTISRDNAKNTVYLQMNSLKPEDTAVYYCNVKDWGYEYEGYDYWGQGTQVTVS
					61	QVQLVESGGGLVQAGGSLRLSCAASGFPVQHEWMEWYRQAPGKEREWVAAITSYGYRTYYADSVKGRFTISRDNAKNTVYLQMNSLKPEDTAVYYCNVKDTGTYQAWYDYWGQGTQVTVS
					62	QVQLVESGGGLVQAGGSLRLSCAASGFPVEQEHMYWYRQASGKEREWVAAIVSEGAYTAYADSVKGRFTISRDNAKNTVYLQMNSLKPEDTAVYYCNVKDWGGYQWYYDYWGQGTQVTVS
					63	QVQLVESGGGLVQAGGSLRLSCAASGFPVNAEIMFWYRQAPGKEREWVAAIKSAGTTTLYADSVKGRFTISRDNAKNTVYLQMNSLKPEDTAVYYCNVKDYGAQAHYYDYWGQGTQVTVS
					64	QVQLVESGGGLVQAGGSLRLSCAASGFPVYNRYMLWYRQAPGKEREWVAAITSYGYHTTYADSVKGRFTISRDNAKNTVYLQMNSLKPEDTAVYYCNVKDYGQHQQVYDYWGQGTQVTVS
					66	QVQLVESGGGLVQAGGSLRLSCAASGFPEVNTWMEWYRQAPGKEREWVAAITSYGYRTYYADSVKGRFTISRDNAKNTVYLQMNSLKPEDTAVYYCNVKDEGSQSWAYDYWGQGTQVTVS
					67	QVQLVESGGGLVQAGGSLRLSCAASGFPVMWAHMAWYRQAPGKEREWVAAIVSAGAYTHYADSVKGRFTISRDNAKNTVYLQMNSLKPEDTAVYYCNVKDWGTYNSYYDYWGQGTQVTVS
					68	QVQLVESGGGSVQAGGSLRLSCAASGTITNIGYLGWFRQAPGKEREGVAALKTYDGYTYYADSVKGRFTVSLDNAKNTVYLQMNSLKPEDTALYYCAAARHGRDEPLSYMYYSYWGQGTQVTVS
					69	QVQLVESGGGSVQAGGSLRLSCAASGYISEISYLGWFRQAPGKEREGVAALITGWGHTYYADSVKGRFTVSLDNAKNTVYLQMNSLKPEDTALYYCAAAQTGAWYPLETYIYHYWGQGTQVTVS
					71	QVQLVESGGGSVQAGGSLRLSCAASGNIQHIKYLGWFRQAPGREREGVAALMTRYGQTYYADSVKGRFTVSLDNAKNTVYLQMNSLKPEDTALYYCAAAHYGDNFPLAYQAYLYWGQGTQVTVS
					73	QVQLVESGGGSVQAGGSLRLSCAASGKIYQIGYLGWFRQAPGKEREGVAALMTTDGYTYYADSVKGRFTVSLDNAKNTVYLQMNSLKPEDTALYYCAAARHGRERPLHYWYYSYWGQGTQVTVS
					75	QVQLVESGGGSVQAGGSLRLSCAASGYINQIYYLGWFRQAPGKEREGVAALNTYQGQTYYADSVKGRFTVSLDNAKNTVYLQMNSLKPEDTALYYCAAARWGRDEPLYHYYYSYWGQGTQVTVS
					76	QVQLVESGGGLVQAGGSLRLSCAASSFPVDTYHMAWYRQAPGKEREWVAAIVSWGWRTYYADSVKGRFTISRDNAKNTVYLQMNSLKPEDTAVYYCNVKDIGAQEVHYDYWGQGTQVTVS
					77	QVQLVESGGGSVQAGGSLRLSCAASGSISSITYLGWFRQAPAKSVRAVAALDTEQGETYYADSVKGRFTVSLDNAKNTVYLQMNSLKPEDTALYYCAAANQHGGYYPLDSAWYTYWGQGTQVTVS
					78	QVQLVESGGGSVQAGGSLRLSCAASGYIKSIKYLGWFRQAPGKEREGVAALMTRYGETYYADSVKGRFTVSLDNAKNTVYLQMNSLKPEDTALYYCAAANYGNNWPLTGVNYWYWGQGTQVTVS
					79	QVQLVESGGGSVQAGGSLRLSCAASGYIHTIEYLGWFRQAPGKEREGVAALYTLKGQTYYADSVKGRFTVSLDNAKNTVYLQMNSLKPEDTALYYCAAARWGRDTPLHYQYYSYWGQGTQVTVS
					81	QVQLVESGGGSVQAGGSLRLSCAASGYIHRIEYLGWFRQAPGKEREGVAALSTISGNTYYADSVKGRFTVSLDNAKNTVYLQMNSLKPEDTALYYCAAARFGRAYPLHYYQYTYWGQGTQVTVS
					82	QVQLVESGGGSVQAGGSLRLSCAASGTINSIHYLGWFRQAPGKEREGVAALDTYIGYTYYADSVKGRFTVSLDNAKNTVYLQMNSLKPEDTALYYCAAARWGRTSPLHWYYYTYWGQGTQVTVS
					83	QVQLVESGGGSVQAGGSLRLSCAASGGITHIVYLGWFRQAPGKEREGVAALMTRWGTTYYADSVKGRFTVSLDNAKNTVYLQMNSLKPEDTALYYCAAAKYGQNFPLSYHAYRYWGQGTQVTVS
					84	QVQLVESGGGSVQAGGSLRLSCAASGYIKHIEYLGWFRQAPGKEREGVAALKTSSGSTYYADSVKGRFTVSLDNAKNTVYLQMNSLKPEDTALYYCAAARYGRSDPLHYHEYSYWGQGTQVTVS
					85	QVQLVESGGGSVQAGGSLRLSCAASGSISSITYLGWFRQAPGKEREGVAALVTSRGKTYYADSVKGRFTVSLDNAKNTVYLQMNSLKPEDTALYYCAAASWGYTWPLYTYDYWYWGQGTQVTVS
					86	QVQLVESGGGSVQAGGSLRLSCAASGTIASIIYLGWFRQAPGKEREGVAALNTWNGKTYYADSVKGRFTVSLDNAKNTVYLQMNSLKPEDTALYYCAAAYSGMWYPLSNEHYGYWGQGTQVTVS
					88	QVQLVESGGGLVQAGGSLRLSCAASGFPVWAHHMLWYRQAPGKEREWVAAIASWGANTAYADSVKGRFTISRDNAKNTVYLQMNSLKPEDTAVYYCNVKDSGQYRENYDYWGQGTQVTVS
					90	QVQLVESGGGSVQAGGSLRLSCAASGAINQIYYLGWFRQAPGKEREGVAALSTKYGETYYADSVKGRFTVSLDNAKNTVYLQMNSLKPEDTALYYCAAARWGRQYPLTFVYYSYWGQGTQVTVS
					93	QVQLVESGGGSVQAGGSLRLSCAASGHIAQIEYLGWFRQAPGKEREGVAALSTNQGYTYYADSVKGRFTVSLDNAKNTVYLQMNSLKPEDTALYYCAAARWGRTYPLSYMAYTYWGQGTQVTVS
					94	QVQLVESGGGSVQAGGSLRLSCAASGYITMIEYLGWFRQAPGKEREGVAALNTHTGGTYYADSVKGRFTVSLDNAKNTVYLQMNSLKPEDTALYYCAAARWGRYEPLHYAYYSYWGQGTQVTVS
					95	QVQLVESGGGSVQAGGSLRLSCAASGNIYNIKYLGWFRQAPGKEREGVAALMTRYGETYYADSVKGRFTVSLDNAKNTVYLQMNSLKPEDTALYYCAAASYGANWPLVSAAYTYWGQGTQVTVS
					97	QVQLVESGGGSVQAGGSLRLSCAASGAISTIEYLGWFRQAPGREREGVAALYTERGYTYYADSVKGRFTVSLDNAKNTVYLQMNSLKPEDTALYYCAAARYGHAQAPLHYFWYGYWGQGTQVTVS
					100	QVQLVESGGGSVQAGGSLRLSCAASGSISSITYLGWFRQAPGKEREGVAALVTSDGRTYYADSVKGRFTVSLDNAKNTVYLQMNSLKPEDTALYYCAAANWGYSWPLYQTEYWYWGQGTQVTVS
										85
